# Comparison of a GC-Orbitrap-MS with Parallel GC-FID Capabilities for Metabolomics of Human Serum

**DOI:** 10.1101/740795

**Authors:** Biswapriya B. Misra, Ekong Bassey, Michael Olivier

## Abstract

Gas chromatography mass spectrometry (GC-MS) platforms for use in high throughput and discovery metabolomics have heavily relied on time of flight (ToF), and low resolution quadrupole and ion trap mass spectrometers and are typically run in electron ionization (EI) modes for matching spectral libraries. Traditionally, detectors such as flame ionization detection (FID), have also helped in identification and quantification of compounds in complex samples for diverse clinical applications, i.e., fatty acids. We probed if combination of FID in line with a high-resolution instrument like a GC-Orbitrap-MS may confer advantages over traditional mass spectrometry using EI.

We used a commercially available human serum sample to enhance the chemical space of serum using an advanced high resolution mass spectrometry (HR-MS) platform (QExactive Orbitrap-MS) with an FID feature for confident metabolite identification to assess the suitability of the platform for routine clinical metabolomics research. Using the EI mode, we quantified 294 metabolites in human serum using GC-Orbitrap-MS. These metabolites belonged to 89 biological pathways in KEGG. Following a sample split, using an in-line FID analysis, 1117 peaks were quantified. Moreover, representative peaks from FID and their corresponding MS counterparts showed a good correspondence when compared for relative abundance.

Our study highlights the benefits of the use of a higher mass accuracy instrument for untargeted GC-MS-based metabolomics not only with EI mode but also orthogonal detection method such as FID, for robust and orthogonal quantification, in future studies addressing complex biological samples in clinical set ups.
