## Supplemental Data 1 for "Comparison of a GC-Orbitrap-MS with Parallel GC-FID Capabilities for Metabolomics of Human Serum"

### Sheet: Sheet1
Total	Hits	Expect	P value
Methylhistidine Metabolism	4	3	0.523
Thiamine Metabolism	9	3	1.18
Glycine and Serine Metabolism	59	10	7.72
Glucose-Alanine Cycle	13	3	1.7
Biotin Metabolism	8	2	1.05
Carnitine Synthesis	22	4	2.88
Transfer of Acetyl Groups into Mitochondria	22	4	2.88
Urea Cycle	29	5	3.79
Methionine Metabolism	43	7	5.63
Homocysteine Degradation	9	2	1.18
Alanine Metabolism	17	3	2.22
Ammonia Recycling	32	5	4.19
Threonine and 2-Oxobutanoate Degradation	20	3	2.62
Selenoamino Acid Metabolism	28	4	3.66
Betaine Metabolism	21	3	2.75
Nicotinate and Nicotinamide Metabolism	37	5	4.84
Arginine and Proline Metabolism	53	7	6.94
Phosphatidylcholine Biosynthesis	14	2	1.83
Estrone Metabolism	24	3	3.14
Histidine Metabolism	43	5	5.63
Gluconeogenesis	35	4	4.58
Spermidine and Spermine Biosynthesis	18	2	2.36
De Novo Triacylglycerol Biosynthesis	9	1	1.18
Lactose Degradation	9	1	1.18
Phenylacetate Metabolism	9	1	1.18
Butyrate Metabolism	19	2	2.49
Ethanol Degradation	19	2	2.49
Folate Metabolism	29	3	3.79
Pterine Biosynthesis	29	3	3.79
Malate-Aspartate Shuttle	10	1	1.31
Pyruvaldehyde Degradation	10	1	1.31
Catecholamine Biosynthesis	20	2	2.62
Ubiquinone Biosynthesis	20	2	2.62
Pyruvate Metabolism	48	5	6.28
Glutathione Metabolism	21	2	2.75
Cardiolipin Biosynthesis	11	1	1.44
D-Arginine and D-Ornithine Metabolism	11	1	1.44
Glycerol Phosphate Shuttle	11	1	1.44
Glutamate Metabolism	49	5	6.41
Citric Acid Cycle	32	3	4.19
Phosphatidylethanolamine Biosynthesis	12	1	1.57
Taurine and Hypotaurine Metabolism	12	1	1.57
Tryptophan Metabolism	60	6	7.85
Propanoate Metabolism	42	4	5.5
Ketone Body Metabolism	13	1	1.7
Androstenedione Metabolism	24	2	3.14
Aspartate Metabolism	35	3	4.58
Fatty Acid Biosynthesis	35	3	4.58
Glycerolipid Metabolism	25	2	3.27
Glycolysis	25	2	3.27
Cysteine Metabolism	26	2	3.4
Inositol Phosphate Metabolism	26	2	3.4
Mitochondrial Beta-Oxidation of Medium Chain Saturated Fatty Acids	27	2	3.53
Mitochondrial Beta-Oxidation of Short Chain Saturated Fatty Acids	27	2	3.53
Galactose Metabolism	38	3	4.97
Warburg Effect	58	5	7.59
Mitochondrial Beta-Oxidation of Long Chain Saturated Fatty Acids	28	2	3.66
Phenylalanine and Tyrosine Metabolism	28	2	3.66
Phosphatidylinositol Phosphate Metabolism	17	1	2.22
Pentose Phosphate Pathway	29	2	3.79
Lysine Degradation	30	2	3.93
Alpha Linolenic Acid and Linoleic Acid Metabolism	19	1	2.49
Mitochondrial Electron Transport Chain	19	1	2.49
Fatty acid Metabolism	43	3	5.63
Purine Metabolism	74	6	9.68
Lactose Synthesis	20	1	2.62
Nucleotide Sugars Metabolism	20	1	2.62
Riboflavin Metabolism	20	1	2.62
Androgen and Estrogen Metabolism	33	2	4.32
Inositol Metabolism	33	2	4.32
Bile Acid Biosynthesis	65	5	8.51
Pantothenate and CoA Biosynthesis	21	1	2.75
Beta-Alanine Metabolism	34	2	4.45
Fatty Acid Elongation In Mitochondria	35	2	4.58
Caffeine Metabolism	24	1	3.14
Valine, Leucine and Isoleucine Degradation	60	4	7.85
Phytanic Acid Peroxisomal Oxidation	26	1	3.4
Plasmalogen Synthesis	26	1	3.4
Sphingolipid Metabolism	40	2	5.23
Steroidogenesis	43	2	5.63
Phospholipid Biosynthesis	29	1	3.79
Starch and Sucrose Metabolism	31	1	4.06
Pyrimidine Metabolism	59	3	7.72
Fructose and Mannose Degradation	32	1	4.19
Steroid Biosynthesis	48	2	6.28
Retinol Metabolism	37	1	4.84
Porphyrin Metabolism	40	1	5.23
Tyrosine Metabolism	72	3	9.42
Arachidonic Acid Metabolism	69	1	9.03

### Sheet: Sheet2
Expect
10
7
7
6
6
5
5
5
5
5
5
5
5
4
4
4
4
4
4
3
3
3
3
3
3
3
3
3
3
3
3
3
3
3
3
2
2
2
2
2
2
2
2
2
2
2
2
2
2
2
2
2
2
2
2
2
2
2
2
2
2
2
1
1
1
1
1
1
1
1
1
1
1
1
1
1
1
1
1
1
1
1
1
1
1
1
1
1
1
